# Clonal CD8 T cells in the leptomeninges are locally controlled and influence microglia in human neurodegeneration

**DOI:** 10.1101/2023.07.13.548931

**Authors:** Ryan Hobson, Samuel H.S. Levy, Delaney Flaherty, Harrison Xiao, Benjamin Ciener, Hasini Reddy, Chitra Singal, Andrew F. Teich, Neil A. Shneider, Elizabeth M. Bradshaw, Wassim Elyaman

## Abstract

Recent murine studies have highlighted a crucial role for the meninges in surveilling the central nervous system (CNS) and influencing CNS inflammation. However, how meningeal immunity is altered in human neurodegeneration and its potential effects on neuroinflammation is understudied. In the present study, we performed single-cell analysis of the transcriptomes and T cell receptor repertoire of 72,576 immune cells from 36 postmortem human brain and leptomeninges tissues from donors with neurodegenerative diseases including amyotrophic lateral sclerosis, Alzheimer’s disease, and Parkinson’s disease. We identified the meninges as an important site of antigen presentation and CD8 T cell activation and clonal expansion and found that T cell activation in the meninges is a requirement for infiltration into the CNS. We further found that natural killer cells have the potential to negatively regulate T cell activation locally in the meninges through direct killing and are one of many regulatory mechanisms that work to control excessive neuroinflammation.
