## Supplementary File 1 for "Clonal CD8 T cells in the leptomeninges are locally controlled and influence microglia in human neurodegeneration"

### Sheet: supplementary_file_1
Paper ID	Age	Shannon Entropy Meninges	Paired Brain	ExpansionGroup	Gender	Ethnicity	PMI	IntakeDiagnosis	First Neuropathological Diagnosis	Second Neuropathological Diagnosis	Additional Neuropathological Diagnosis
LOAD_1	82	3.13447		Expanded	Female	White, non Hispanic	11:20:00	Alzheimer Disease (AD)	Alzheimer disease (AD) neuropathologic changes ([A3, B3, C3]) (see comment)	Lewy body disease, amygdala-predominant (see comment)	3. Hypoxic-ischemic encephalopathy, acute, diffuse 4. Cerebrovascular disease: 4.1. Cerebral amyloid angiopathy, moderate 4.2. Ferro-calcic vasculopathy, globus pallidus, mild 4.3. Arteriolosclerosis, moderate 4.4. Atherosclerosis, mild
ALS_1	85	2.47914	BA4	Superexpanded	Male	White, non Hispanic	10:08:00	Amyotrophic Lateral Sclerosis (ALS)	Amyotrophic lateral sclerosis (TDP43 negative).	Primary age-related tauopathy (PART) (See comment).
LOAD_2	90	3.13872	hippocampus/parietal	Expanded	Male		09:15:00	Alzheimer Disease (AD)	Alzheimer disease (AD) neuropathologic changes ([A3, B3, C3])	Lewy body disease, Limbic (transitional)	3. LATE-NC, stage 2 4. Atherosclerosis, moderate 5. Cerebral amyloid angiopathy, moderate, diffuse
EOAD_1	57	2.97737	hippocampus	Superexpanded	Female	White, non Hispanic	08:25:00	EOAD	Alzheimer disease (AD) neuropathologic changes ([A3, B3, C3]) (see comment).	Lewy body disease, Amygdala predominant	3. Atherosclerosis, moderate 4. Cerebral amyloid angiopathy, moderate, diffuse
ALS_2	75	3.06907		Superexpanded	Female		1 day, 1:38:00	Amyotrophic Lateral Sclerosis (ALS)	Consistent with amyotrophic lateral sclerosis
LOAD_3	87	3.19897	hippocampus	Expanded	Female		1 day, 1:52:00	Dementia	Alzheimer's disease, by NIA/AA pathological criteria A3B3C2
LOAD_4	81	3.39535	hippocampus	Expanded	Female		1 day, 11:40:00	Alzheimer Disease (AD)	Alzheimer's disease, by Reagan/NIA staging criteria - A3B3C2	/Lewy body dementia, Neocortical type
FTD_1	59	3.46913	hippocampus	Expanded	Male		15:20:00	Frontotemporal Dementia (FTD)	Alzheimer's disease, by NIA/AA neuropathological staging - A2B3C2, see Comment	Cerebral amyloid angiopathy, mild
PD_1	89	2.74479		Superexpanded	Male		1 day, 11:00:00	Parkinson Disease	Parkinson's disease (Limbic predominant Lewy body pathology), see Comment	ARTAG (aging related tau astrogliopathy)	Primary age related tauopathy, Braak stage III
ALS_3	71	3.03521	BA4	Superexpanded	Female		NaN	Amyotrophic Lateral Sclerosis (ALS)	Acute right subdurmal hematona	Amyotrophic Lateral Sclerosis	Alzheimer's disease type changes, by NIA/AA criteria A3B1C1
DEM_1	77	3.45271		Expanded	Female	White, non Hispanic	21:01:00	Dementia
CTRL_1	93	3.41101		Expanded	Male	White, non Hispanic	1 day, 23:12:00	Control
LOAD_5	82	3.25282	hippocampus	Expanded	Female		2 days, 3:33:00	Alzheimer Disease (AD)	Alzheimer's disease, Pathological staging by NIA/AA criteria - A3B3C2	Lewy Body disease, Limbic type
PD_2	83	3.04075		Superexpanded	Female		NaN	Parkinson Disease
ALS_4	71	2.77751	BA4	Superexpanded	Male		1 day, 14:50:00	Amyotrophic Lateral Sclerosis (ALS)
CTRL_2	80	3.00637	hippocampus/parietal	Superexpanded	Female	White, non Hispanic	20:41:00	Control	No histopathological abnormality.
PD_3	84	2.78556		Superexpanded	Male		1 day, 3:43:00	Parkinson Disease
