## Supplementary File 2 for "Clonal CD8 T cells in the leptomeninges are locally controlled and influence microglia in human neurodegeneration"

### Sheet: supplementary_file_2
	Neutrophil	Myeloid 1	T cell 1	T cell 2	Myeloid 2	Myeloid 3	NK cell 1	T cell 3	Myeloid 4	T cell 4	NK cell 2	T cell 5	B cells	Unknown
LOAD_1	51	322	139	170	56	70	159	115	539	72	59	139	13	7
ALS_1	8	48	425	539	12	48	120	476	51	241	95	229	6	4
LOAD_2	3047	99	288	185	2318	101	294	183	233	63	201	168	55	735
EOAD_1	9	296	235	153	42	98	58	220	174	81	14	98	5	4
ALS_2	71	146	142	104	30	77	101	101	144	89	46	70	45	2
LOAD_3	72	56	50	51	30	35	125	36	36	31	90	13	3	17
LOAD_4	120	49	47	14	101	38	103	25	70	45	70	19	98	6
FTD_1	168	42	111	124	100	27	523	221	25	83	206	76	157	9
PD_1	56	154	154	55	19	107	58	146	88	92	23	84	4	4
ALS_3	250	845	410	294	158	671	126	189	447	108	53	177	40	28
DEM_1	127	246	163	96	35	206	132	108	100	89	67	93	78	4
CTRL_1	18	286	41	48	117	385	30	22	110	50	20	8	29	4
LOAD_5	14	291	249	64	34	248	270	149	54	236	113	130	64	2
PD_2	14	53	99	191	4	43	88	106	30	48	47	31	33	0
ALS_4	31	531	461	621	77	408	143	288	336	249	127	235	333	13
CTRL_2	9	148	94	140	78	170	136	57	147	79	86	28	58	7
PD_3	151	298	645	515	126	249	473	260	114	236	569	158	177	13
